# Deciphering the Soybean Rust Arsenal: Effectorome Studies and Host-Pathogen Interaction (HPI) network in *Phakopsora pachyrhizi* and *Glycine max* Pathosystem

**DOI:** 10.1101/2024.06.17.599355

**Authors:** E.S. Oliveira, W.A. Pereira

**Affiliations:** Universidade Federal de Lavras

**Keywords:** PPI, Pathogen Effector, Plant pathogen interaction, Effector triggered immunity

## Abstract

Asian soybean rust (ASR), cause by the fungal pathogen *Phakopsora pachyrhizi*, stands out as the paramount menace to soybean cultivation, resulting in staggering yield decreases that can surpass 90%. Despite extensive endeavors, the development of cultivars endowed with comprehensive or enduring resistance against the myriad pathotypes remains elusive, thereby underscoring the imperative for pioneering improvement tactics. Fungal effectors, orchestrating the infiltration and colonization of hosts, constitute pivotal determinants in the infection cascade, thus emerging as prime targets for unraveling pathogenicity mechanisms. In this investigation, we endeavored to integrate effectoromics analysis with host-pathogen protein-protein interaction networks (HPPI) to delineate the modus operandi of *P. pachyrhizi* effectors in subverting plant host immunity. By meticulously delineating the repertoire of predicted effectors and prognosticating protein-protein interactions between effectors and soybean target proteins, we discerned pivotal candidate targets. Notably, a repertoire of 324 host proteins was anticipated to engage in interactions with 21 effectors, predominantly hailing from the Lysophospholipase (LysoPLs) cohort. Particularly conspicuous was the identification of a robust effector candidate (PhapaK8108_7408047) implicated in the targeting of 171 soybean proteins. Its functional involvement in RNA splicing, chromatin organization, histone deacetylation, protein stabilization, and protein folding signifies its pivotal role in the infectious process. Furthermore, our endeavor encompassed the categorization of effectors into carbohydrate-active families, illuminating the prominence of Carbohydrate esterases family 12, primarily catalyzing cellulose and xylan degradation. By amalgamating these multifaceted methodologies, our study provides invaluable insights leading to the formulation of more effective ASR molecular strategies, demonstrating its relevance and innovation in the fields of plant pathology and molecular biology.
