## supplemental Blast2Go_results for "Deciphering the Soybean Rust Arsenal: Effectorome Studies and Host-Pathogen Interaction (HPI) network in *Phakopsora pachyrhizi* and *Glycine max* Pathosystem"

### Sheet: complete information
Effector	Description	Length	Hits	E-value	Sim mean	GO	GO:names	GO names	Enzymes code	Enzymes names
jgi_PhapaK8108_3105599	PQ loop repeat-domain-containing protein	89	20	7.74643e-58	83.69	1	C:GO:0016020	C:membrane
jgi_PhapaK8108_3106088	hypothetical protein BY996DRAFT_4579820	151	19	1.94548e-111	52.95
jgi_PhapaK8108_3112119	hypothetical protein PPACK8108_LOCUS15817	270	20	2.13736e-173	61.71
jgi_PhapaK8108_3113856	superoxide dismutase	242	20	2.01492e-134	68.55	3	P:GO:0019430; F:GO:0004784; F:GO:0005507	P:removal of superoxide radicals; F:superoxide dismutase activity; F:copper ion binding	EC:1.15.1.1	Superoxide dismutase
jgi_PhapaK8108_3115284	hypothetical protein BY996DRAFT_1588919	202	20	1.87181e-127	81.81
jgi_PhapaK8108_3116230	hypothetical protein PPACK8108_LOCUS19820	251	20	7.82535e-167	79.73
jgi_PhapaK8108_3116247	hypothetical protein BY996DRAFT_4597791	260	20	0	75.24
jgi_PhapaK8108_3117622	MAS3 protein	195	20	5.84319e-140	81.14
jgi_PhapaK8108_3120250	secreted protein	110	20	1.76453e-61	60.77	1	C:GO:0016020	C:membrane
jgi_PhapaK8108_3123589	hypothetical protein BY996DRAFT_7530421	270	20	4.30065e-150	71.14	1	C:GO:0016020	C:membrane
jgi_PhapaK8108_3135121	endoglucanase	301	20	0	64.6	1	F:GO:0016787	F:hydrolase activity	EC:3	Hydrolases
jgi_PhapaK8108_3135794	endoglucanase	301	20	0	64.66	1	F:GO:0016787	F:hydrolase activity	EC:3	Hydrolases
jgi_PhapaK8108_3140583	hypothetical protein BY996DRAFT_8120199	203	20	9.46445e-146	78.56
jgi_PhapaK8108_3155456	secreted protein	247	20	5.70206e-140	78.74
jgi_PhapaK8108_3156020	phosphatidylethanolamine-binding protein	224	20	3.47977e-162	62.82
jgi_PhapaK8108_3159659	RlpA-like double-psi beta-barrel-protein domain-containing protein-containing protein	145	20	3.6641e-102	72.96
jgi_PhapaK8108_3163455	secreted protein	274	20	0	71.36
jgi_PhapaK8108_3166594	family 4 carbohydrate esterase	342	20	0	66	2	P:GO:0071704; C:GO:0016020	P:organic substance metabolic process; C:membrane
jgi_PhapaK8108_33271	hypothetical protein PPACK8108_LOCUS276	266	20	0	73.36
jgi_PhapaK8108_381104	pectin lyase fold/virulence factor	258	20	0	61.28	3	F:GO:0016829; F:GO:0030570; C:GO:0005576	F:lyase activity; F:pectate lyase activity; C:extracellular region
jgi_PhapaK8108_38594	expressed protein	100	1	2.84807e-57	100
jgi_PhapaK8108_393641	hypothetical protein BY996DRAFT_4216071	158	20	3.65654e-105	60.88
jgi_PhapaK8108_47004	hypothetical protein PPACK8108_LOCUS378	122	20	9.26448e-86	67.79
jgi_PhapaK8108_654560	hypothetical protein BY996DRAFT_1805421	108	1	6.67651e-58	100
jgi_PhapaK8108_659388	hypothetical protein BY996DRAFT_3756229	94	1	6.73137e-43	100
jgi_PhapaK8108_683092	expressed protein	264	20	0	64.6
jgi_PhapaK8108_7384289	secreted protein	153	20	2.46935e-84	77.23
jgi_PhapaK8108_7384531	secreted protein	149	20	4.14836e-91	50.68	1	C:GO:0016020	C:membrane
jgi_PhapaK8108_7384542	hypothetical protein BY996DRAFT_6415158	238	20	8.93027e-152	60.06
jgi_PhapaK8108_7384586	plasma membrane ATPase 1	304	20	0	65.64	10	P:GO:0006811; P:GO:0120029; P:GO:1902600; F:GO:0000166; F:GO:0005524; F:GO:0008553; F:GO:0016787; F:GO:0016887; C:GO:0005886; C:GO:0016020	P:monoatomic ion transport; P:proton export across plasma membrane; P:proton transmembrane transport; F:nucleotide binding; F:ATP binding; F:P-type proton-exporting transporter activity; F:hydrolase activity; F:ATP hydrolysis activity; C:plasma membrane; C:membrane
jgi_PhapaK8108_7385171	hypothetical protein PPACK8108_LOCUS1998	240	20	1.22271e-136	70.14
jgi_PhapaK8108_7385424	hypothetical protein PPACK8108_LOCUS2311	243	20	7.56322e-126	76.45
jgi_PhapaK8108_7385823	hypothetical protein PPACK8108_LOCUS2831	243	20	1.36914e-121	77.38
jgi_PhapaK8108_7385892	expressed protein	106	14	9.64425e-72	98.23
jgi_PhapaK8108_7385992	hypothetical protein PPACK8108_LOCUS3057	136	20	4.39616e-96	95.18
jgi_PhapaK8108_7386390	expressed protein	190	20	7.88866e-125	53.9	1	C:GO:0016020	C:membrane
jgi_PhapaK8108_7387107	hypothetical protein PPACK8108_LOCUS4532	105	2	9.5419e-56	84.25
jgi_PhapaK8108_7388349	secreted protein	218	20	1.14635e-148	53.74
jgi_PhapaK8108_7388694	hypothetical protein BY996DRAFT_6425449	236	20	3.60546e-144	65.95
jgi_PhapaK8108_7388695	hypothetical protein BY996DRAFT_6425449	236	20	3.60546e-144	65.95
jgi_PhapaK8108_7389100	hypothetical protein PPACK8108_LOCUS7156	104	20	1.82789e-56	77.65	1	C:GO:0016020	C:membrane
jgi_PhapaK8108_7389368	eukaryotic translation initiation factor 3 subunit D	136	20	4.24257e-97	80.45	5	P:GO:0002183; F:GO:0003723; F:GO:0003743; C:GO:0005852; C:GO:0070993	P:cytoplasmic translational initiation; F:RNA binding; F:translation initiation factor activity; C:eukaryotic translation initiation factor 3 complex; C:translation preinitiation complex
jgi_PhapaK8108_7389909	expressed protein	292	2	6.68112e-169	94.64
jgi_PhapaK8108_7392566	small secreted protein	157	20	3.22415e-95	68.59
jgi_PhapaK8108_7392838	small secreted protein	157	20	3.36878e-95	68.26
jgi_PhapaK8108_7393050	hypothetical protein PPACK8108_LOCUS12269	243	20	1.0998e-121	77.08
jgi_PhapaK8108_7393475	hypothetical protein BY996DRAFT_8046971	112	1	1.1163e-46	100
jgi_PhapaK8108_7393523	secreted protein	186	20	4.87264e-118	63.65	2	C:GO:0016020; C:GO:0098552	C:membrane; C:side of membrane
jgi_PhapaK8108_7394026	expressed protein	104	3	1.19801e-34	99.34
jgi_PhapaK8108_7394450	pectate lyase	210	20	6.48386e-149	54.9	3	F:GO:0016829; F:GO:0030570; C:GO:0005576	F:lyase activity; F:pectate lyase activity; C:extracellular region
jgi_PhapaK8108_7395820	hypothetical protein PPACK8108_LOCUS15918	163	2	2.10955e-54	88.11
jgi_PhapaK8108_7395864	expressed protein	104	3	1.19801e-34	99.68
jgi_PhapaK8108_7396602	mold-specific protein	155	15	1.12494e-88	61.24	3	C:GO:0005886; C:GO:0016020; C:GO:0098552	C:plasma membrane; C:membrane; C:side of membrane
jgi_PhapaK8108_7396884	superoxide dismutase	195	20	2.59409e-140	59.63	5	P:GO:0006801; P:GO:0019430; F:GO:0004784; F:GO:0005507; F:GO:0046872	P:superoxide metabolic process; P:removal of superoxide radicals; F:superoxide dismutase activity; F:copper ion binding; F:metal ion binding
jgi_PhapaK8108_7397230	Proteinase inhibitor, propeptide	197	20	8.54549e-142	75.63
jgi_PhapaK8108_7398149	expressed protein	180	1	2.42581e-23	100
jgi_PhapaK8108_7398564	hypothetical protein PPACK8108_LOCUS20230	243	20	3.38978e-142	76.77
jgi_PhapaK8108_7398969	hypothetical protein PPACK8108_LOCUS20806	243	20	1.0998e-121	77.19
jgi_PhapaK8108_7399880	protein priA	218	20	2.46977e-156	68.43
jgi_PhapaK8108_7399980	hypothetical protein PPACK8108_LOCUS22392	243	20	1.52762e-121	77.11
jgi_PhapaK8108_7400425	hypothetical protein PPACK8108_LOCUS23018	243	20	5.43112e-142	76.95
jgi_PhapaK8108_7400504	expressed protein	537	6	0	74.51
jgi_PhapaK8108_7401894	hypothetical protein PPACK8108_LOCUS25297	192	20	5.30636e-97	71.55
jgi_PhapaK8108_7402213	hypothetical protein PPACK8108_LOCUS25758	141	8	2.13889e-100	67.09
jgi_PhapaK8108_7402307	Ca2+:H+ antiporter	193	20	1.27392e-139	76.18	2	P:GO:0098655; C:GO:0110165	P:monoatomic cation transmembrane transport; C:cellular anatomical entity
jgi_PhapaK8108_7404167	hypothetical protein BY996DRAFT_6430931	270	20	2.43796e-173	61.71
jgi_PhapaK8108_7408047	cyclophilin-like domain-containing protein	220	20	7.29981e-150	81.54	4	P:GO:0006457; F:GO:0003755; F:GO:0016018; C:GO:0005783	P:protein folding; F:peptidyl-prolyl cis-trans isomerase activity; F:cyclosporin A binding; C:endoplasmic reticulum	EC:5.2.1.8	Peptidylprolyl isomerase
jgi_PhapaK8108_7409563	expressed protein	266	20	4.76555e-69	83.03	1	C:GO:0016020	C:membrane
jgi_PhapaK8108_7435834	expressed protein	151	20	3.36445e-107	66.39
jgi_PhapaK8108_7586588	expressed protein	264	20	0	70.93	1	P:GO:0006629	P:lipid metabolic process
jgi_PhapaK8108_7591372	expressed protein	199	3	9.09948e-128	74.64
jgi_PhapaK8108_7606676	hypothetical protein BY996DRAFT_6409908	144	1	4.4971e-104	100
jgi_PhapaK8108_7651181	hypothetical protein PPACK8108_LOCUS1582, partial	172	18	1.76692e-40	69.12	1	C:GO:0016020	C:membrane
jgi_PhapaK8108_7693440	expressed protein	195	6	7.51851e-90	95.06
jgi_PhapaK8108_7693829	expressed protein	197	8	7.22323e-90	87.53
jgi_PhapaK8108_7756816	expressed protein, partial	91	3	3.24934e-59	99.27
jgi_PhapaK8108_7770241	expressed protein	396	4	1.74278e-91	96.72
jgi_PhapaK8108_7815302	hypothetical protein PPACK8108_LOCUS2623	282	20	0	79.52
jgi_PhapaK8108_7871457	survival protein sure-like phosphatase/nucleotidase	374	20	0	68.88	4	F:GO:0008252; F:GO:0016787; F:GO:0046872; C:GO:0016020	F:nucleotidase activity; F:hydrolase activity; F:metal ion binding; C:membrane
jgi_PhapaK8108_7924554	expressed protein	104	2	1.10553e-68	95.18
jgi_PhapaK8108_7938978	Non-catalytic module family EXPN	228	20	1.39383e-158	66.25
jgi_PhapaK8108_7945316	hypothetical protein BY996DRAFT_869814	285	20	9.76527e-138	76.17	1	C:GO:0016020	C:membrane
jgi_PhapaK8108_8005521	hypothetical protein BY996DRAFT_2165037	188	2	7.38766e-126	99.2
jgi_PhapaK8108_8190501	endoglucanase	279	20	0	63.55	1	F:GO:0016787	F:hydrolase activity	EC:3	Hydrolases
jgi_PhapaK8108_8200314	secreted protein	183	20	4.82114e-133	78.27
jgi_PhapaK8108_8238790	expressed protein	378	4	2.84724e-88	96.55
jgi_PhapaK8108_8251529	hypothetical protein PPACK8108_LOCUS5416	335	11	0	84.06
jgi_PhapaK8108_8380392	hypothetical protein PPACK8108_LOCUS6210	192	20	3.70806e-137	60.14
jgi_PhapaK8108_8428386	hypothetical protein PPACK8108_LOCUS6532, partial	78	11	1.75988e-31	83.43
jgi_PhapaK8108_8485199	expressed protein, partial	175	20	7.64279e-124	53.44
jgi_PhapaK8108_8492200	hypothetical protein PPACK8108_LOCUS6896	509	2	0	93.14
jgi_PhapaK8108_8515574	hypothetical protein BY996DRAFT_841644	176	20	2.52131e-124	53.1
jgi_PhapaK8108_8529842	hypothetical protein PPACK8108_LOCUS7131	236	20	1.09123e-143	83.41
jgi_PhapaK8108_8551782	hypothetical protein BY996DRAFT_7038043	218	15	1.85941e-130	62.52
jgi_PhapaK8108_8608045	secreted protein	286	20	0	56.9
jgi_PhapaK8108_8681065	hypothetical protein BY996DRAFT_7812336	214	20	3.05796e-131	60.43
jgi_PhapaK8108_8763771	secreted protein	243	20	2.69575e-145	67.77	1	C:GO:0016020	C:membrane
jgi_PhapaK8108_8946493	expressed protein	97	4	4.24091e-64	60.97	2	C:GO:0016020; C:GO:0098552	C:membrane; C:side of membrane
jgi_PhapaK8108_9015821	secreted protein	126	6	2.19834e-87	66.97
jgi_PhapaK8108_9016073	expressed protein	121	5	7.74843e-84	63.99
jgi_PhapaK8108_9027225	hypothetical protein PPACK8108_LOCUS10036	135	20	7.87863e-96	57.29
jgi_PhapaK8108_9058719	expressed protein	218	15	8.53636e-131	62.97
jgi_PhapaK8108_9078059	hypothetical protein PPACK8108_LOCUS10036	135	20	7.87863e-96	57.29
jgi_PhapaK8108_9113116	hypothetical protein BY996DRAFT_1274140	150	20	9.30254e-109	67.21
jgi_PhapaK8108_916471	pectin lyase fold/virulence factor	195	20	8.66058e-126	57.98	3	F:GO:0016829; F:GO:0030570; C:GO:0005576	F:lyase activity; F:pectate lyase activity; C:extracellular region
jgi_PhapaK8108_9263263	hypothetical protein PPACK8108_LOCUS11437, partial	160	8	6.39188e-104	61.48
jgi_PhapaK8108_92696	hypothetical protein BY996DRAFT_3252849	130	20	1.98661e-89	77.93
jgi_PhapaK8108_9425330	CSEP-23, partial	134	5	4.04912e-62	73.94
jgi_PhapaK8108_9544853	hypothetical protein BY996DRAFT_6416525	202	20	1.36182e-127	82.26
jgi_PhapaK8108_9570185	hypothetical protein BY996DRAFT_7868364	96	1	3.02219e-49	100
jgi_PhapaK8108_9601533	expressed protein, partial	93	3	5.15988e-52	99.63
jgi_PhapaK8108_9607690	hypothetical protein BY996DRAFT_7868364	96	1	3.02219e-49	100
jgi_PhapaK8108_9615414	Cu/Zn superoxide dismutase	317	20	0	68.64	2	P:GO:0006801; F:GO:0046872	P:superoxide metabolic process; F:metal ion binding
jgi_PhapaK8108_9708885	hypothetical protein BY996DRAFT_6425764	155	1	1.00572e-99	100
jgi_PhapaK8108_9714890	expressed protein	100	2	4.5708e-38	100
jgi_PhapaK8108_9721162	secreted protein	172	20	1.20086e-99	60.55
jgi_PhapaK8108_993985	Mitochondrial carrier protein ymc2	179	20	1.46837e-118	52.12	1	C:GO:0016020	C:membrane
jgi_PhapaK8108_10010304	secreted protein	187	20	1.94688e-123	58.03
jgi_PhapaK8108_10051878	glycosyl hydrolase family 61-domain-containing protein	424	20	0	66.07	2	P:GO:0005975; F:GO:0016787	P:carbohydrate metabolic process; F:hydrolase activity	EC:3	Hydrolases
jgi_PhapaK8108_10103664	expressed protein	198	20	2.27232e-89	67.37	1	C:GO:0016020	C:membrane
jgi_PhapaK8108_10166687	emp24/gp25L/p24 family/GOLD-domain-containing protein	225	20	1.77345e-165	84.63	9	P:GO:0006621; P:GO:0006886; P:GO:0006888; P:GO:0007030; C:GO:0005783; C:GO:0005793; C:GO:0005794; C:GO:0016020; C:GO:0030134	P:protein retention in ER lumen; P:intracellular protein transport; P:endoplasmic reticulum to Golgi vesicle-mediated transport; P:Golgi organization; C:endoplasmic reticulum; C:endoplasmic reticulum-Golgi intermediate compartment; C:Golgi apparatus; C:membrane; C:COPII-coated ER to Golgi transport vesicle
jgi_PhapaK8108_10335090	hypothetical protein PPACK8108_LOCUS17499, partial	85	1	1.15724e-40	100
jgi_PhapaK8108_10568739	emp24/gp25L/p24 family/GOLD-domain-containing protein	225	20	1.77345e-165	84.63	9	P:GO:0006621; P:GO:0006886; P:GO:0006888; P:GO:0007030; C:GO:0005783; C:GO:0005793; C:GO:0005794; C:GO:0016020; C:GO:0030134	P:protein retention in ER lumen; P:intracellular protein transport; P:endoplasmic reticulum to Golgi vesicle-mediated transport; P:Golgi organization; C:endoplasmic reticulum; C:endoplasmic reticulum-Golgi intermediate compartment; C:Golgi apparatus; C:membrane; C:COPII-coated ER to Golgi transport vesicle
jgi_PhapaK8108_10700977	hypothetical protein BY996DRAFT_7080271	158	5	8.33395e-115	93.16
jgi_PhapaK8108_10821751	secreted protein	233	20	2.69247e-158	62.4	1	C:GO:0016020	C:membrane
jgi_PhapaK8108_10869517	hypothetical protein PPACK8108_LOCUS21069	219	6	1.03436e-96	90.24
jgi_PhapaK8108_10878620	hypothetical protein BY996DRAFT_8120199	203	20	9.46445e-146	78.56
jgi_PhapaK8108_10880951	secreted protein	247	20	1.51095e-166	68.03
jgi_PhapaK8108_10886134	hypothetical protein PPACK8108_LOCUS21215	329	20	0	64.46
jgi_PhapaK8108_10893008	hypothetical protein BY996DRAFT_6409980	137	19	1.11149e-87	54.86	1	C:GO:0016020	C:membrane
jgi_PhapaK8108_10910346	hypothetical protein PPACK8108_LOCUS21419	373	20	0	81.62	1	C:GO:0016020	C:membrane
jgi_PhapaK8108_11081552	Long chronological lifespan protein 2	138	20	4.73744e-77	60.89	1	C:GO:0016020	C:membrane
jgi_PhapaK8108_11153866	polysaccharide lyase family 3 protein	349	20	6.02878e-165	59.71	3	F:GO:0016829; F:GO:0030570; C:GO:0005576	F:lyase activity; F:pectate lyase activity; C:extracellular region
jgi_PhapaK8108_11187976	expressed protein	269	4	0	89.92
jgi_PhapaK8108_11188239	hypothetical protein PPACK8108_LOCUS23375	268	4	0	90.23
jgi_PhapaK8108_11190514	hypothetical protein PPACK8108_LOCUS23389, partial	130	20	1.20906e-90	80.23
jgi_PhapaK8108_11190515	hypothetical protein PPACK8108_LOCUS23390, partial	132	20	2.14389e-92	80.17
jgi_PhapaK8108_11191361	hypothetical protein PPACK8108_LOCUS23392	130	20	3.4861e-88	81.75
jgi_PhapaK8108_11214614	secreted protein	208	20	1.87597e-155	67.35
jgi_PhapaK8108_11215534	secreted protein	208	20	9.19248e-156	69.22
jgi_PhapaK8108_11286838	expressed protein	144	20	5.35462e-100	67.41
jgi_PhapaK8108_11342271	secreted protein	274	20	0	49.07
jgi_PhapaK8108_11346591	hypothetical protein BY996DRAFT_6410195	142	2	3.00895e-99	100
jgi_PhapaK8108_11387738	expressed protein	142	20	1.4941e-98	63.6
jgi_PhapaK8108_11424367	secreted protein	274	20	0	49.07
jgi_PhapaK8108_11437327	hypothetical protein BY996DRAFT_8120199	203	20	9.46445e-146	78.56
jgi_PhapaK8108_11455275	hypothetical protein PPACK8108_LOCUS25411	199	20	1.05124e-125	81.78
jgi_PhapaK8108_11463529	expressed protein	379	20	1.45613e-91	64.9
jgi_PhapaK8108_11463567	hypothetical protein PPACK8108_LOCUS25449	141	20	7.74657e-81	65.58
jgi_PhapaK8108_11463714	hypothetical protein PPACK8108_LOCUS25449	141	20	7.74657e-81	65.58
jgi_PhapaK8108_11467024	hypothetical protein BY996DRAFT_6420916	141	2	4.07283e-76	99.29
jgi_PhapaK8108_11560823	expressed protein, partial	93	3	5.15988e-52	99.63
jgi_PhapaK8108_11624110	putative secreted protein	211	20	2.28829e-66	71.47	2	P:GO:0006078; P:GO:0042546	P:(1->6)-beta-D-glucan biosynthetic process; P:cell wall biogenesis
jgi_PhapaK8108_11627847	expressed protein	199	5	1.5283e-141	74.98
jgi_PhapaK8108_11634339	expressed protein, partial	284	20	7.20626e-162	57.7	1	C:GO:0016020	C:membrane
jgi_PhapaK8108_11635332	RlpA-like double-psi beta-barrel-protein domain-containing protein-containing protein	132	20	1.02151e-80	83.22
jgi_PhapaK8108_11635626	hypothetical protein BY996DRAFT_3077366	214	20	5.52855e-131	60.33
jgi_PhapaK8108_11635976	hypothetical protein PPACK8108_LOCUS23394	130	20	4.9532e-88	79.96
jgi_PhapaK8108_11635977	hypothetical protein PPACK8108_LOCUS23395	130	20	2.82986e-88	79.96
jgi_PhapaK8108_11643250	hypothetical protein BY996DRAFT_1525837	202	8	1.0897e-113	88.09
jgi_PhapaK8108_11646471	secreted protein	157	20	1.89138e-76	81.65
jgi_PhapaK8108_11647577	expressed protein	256	20	2.2215e-159	60.61
jgi_PhapaK8108_11715690	citrate synthase-like protein	186	20	2.86322e-117	69.16	3	P:GO:0006869; P:GO:0015918; F:GO:0032934	P:lipid transport; P:sterol transport; F:sterol binding
jgi_PhapaK8108_1305972	expressed protein	285	20	1.61489e-140	86.48	1	C:GO:0016020	C:membrane
jgi_PhapaK8108_1310214	hypothetical protein BY996DRAFT_6411716	221	1	1.02709e-117	100
jgi_PhapaK8108_14448	hypothetical protein PPACK8108_LOCUS135	115	1	2.34757e-62	100
jgi_PhapaK8108_1970104	Alpha/Beta hydrolase protein	219	20	1.99799e-151	80.3	1	F:GO:0016787	F:hydrolase activity
jgi_PhapaK8108_2073107	mold-specific protein	155	15	1.12494e-88	61.24	3	C:GO:0005886; C:GO:0016020; C:GO:0098552	C:plasma membrane; C:membrane; C:side of membrane
jgi_PhapaK8108_2217683	expressed protein	281	20	5.1833e-152	55.25	1	C:GO:0016020	C:membrane
jgi_PhapaK8108_2229673	putative malate dehydrogenase	214	20	2.04399e-157	58.76
jgi_PhapaK8108_2269563	expressed protein	182	2	1.42231e-129	96.41
jgi_PhapaK8108_2385018	expressed protein	351	2	1.00404e-32	100
jgi_PhapaK8108_239729	expressed protein	357	6	5.94986e-179	74.83
jgi_PhapaK8108_2474865	CSEP-06, partial	218	20	1.38119e-162	58.5	1	C:GO:0016020	C:membrane
jgi_PhapaK8108_2681409	secreted protein	184	20	1.31462e-135	65.33
jgi_PhapaK8108_2755513	hypothetical protein BY996DRAFT_6420522	158	2	2.01923e-111	100
jgi_PhapaK8108_2796600	hypothetical protein BY996DRAFT_6411716	221	1	1.02709e-117	100
jgi_PhapaK8108_2883334	hypothetical protein PPACK8108_LOCUS22300	66	4	1.18259e-41	67.21
jgi_PhapaK8108_2883613	hypothetical protein PPACK8108_LOCUS19687	129	1	3.34269e-71	100
jgi_PhapaK8108_3062326	Aldehyde/histidinol dehydrogenase	202	20	1.08957e-146	81.15	2	F:GO:0016620; C:GO:0016020	F:oxidoreductase activity, acting on the aldehyde or oxo group of donors, NAD or NADP as acceptor; C:membrane	EC:1.2.1	Acting on the aldehyde or oxo group of donors
jgi_PhapaK8108_3092552	MAS3 protein	195	20	5.84319e-140	81.14
jgi_PhapaK8108_3092805	hypothetical protein BY996DRAFT_4597791	260	20	0	75.24
jgi_PhapaK8108_3092879	hypothetical protein BY996DRAFT_4582639	225	20	4.68779e-99	68.32	7	P:GO:0022900; P:GO:0046513; F:GO:0005507; F:GO:0009055; F:GO:0046872; F:GO:0050291; C:GO:0016020	P:electron transport chain; P:ceramide biosynthetic process; F:copper ion binding; F:electron transfer activity; F:metal ion binding; F:sphingosine N-acyltransferase activity; C:membrane
jgi_PhapaK8108_3094311	secreted protein	117	20	2.17265e-79	80.79
jgi_PhapaK8108_3097117	secreted protein	360	20	0	65.2

### Sheet: enzyme infor
Hits	E-value	GO names	Enzyme code	Enzyme name
Effector	Description	GO names	Enzyme code	Enzyme name
jgi_PhapaK8108_3113856	superoxide dismutase	P:removal of superoxide radicals; F:superoxide dismutase activity; F:copper ion binding	EC:1.15.1.1	Superoxide dismutase
jgi_PhapaK8108_3135121	endoglucanase	F:hydrolase activity	EC:3	Hydrolases
jgi_PhapaK8108_3135794	endoglucanase	F:hydrolase activity	EC:3	Hydrolases
jgi_PhapaK8108_7408047	cyclophilin-like domain-containing protein	P:protein folding; F:peptidyl-prolyl cis-trans isomerase activity; F:cyclosporin A binding; C:endoplasmic reticulum	EC:5.2.1.8	Peptidylprolyl isomerase
jgi_PhapaK8108_8190501	endoglucanase	F:hydrolase activity	EC:3	Hydrolases
jgi_PhapaK8108_10051878	glycosyl hydrolase family 61-domain-containing protein	P:carbohydrate metabolic process; F:hydrolase activity	EC:3	Hydrolases
jgi_PhapaK8108_3062326	Aldehyde/histidinol dehydrogenase	F:oxidoreductase activity, acting on the aldehyde or oxo group of donors, NAD or NADP as acceptor; C:membrane	EC:1.2.1	Acting on the aldehyde or oxo group of donors

### Sheet: blast2GO_dbCAN3
Effector	Description
jgi_PhapaK8108_3113856	superoxide dismutase
jgi_PhapaK8108_3135121	endoglucanase
jgi_PhapaK8108_3135794	endoglucanase
jgi_PhapaK8108_7408047	cyclophilin-like domain-containing protein
jgi_PhapaK8108_8190501	endoglucanase
jgi_PhapaK8108_10051878	glycosyl hydrolase family 61-domain-containing protein
jgi_PhapaK8108_3062326	Aldehyde/histidinol dehydrogenase
Effector ID	Substrate	Family		atividade
jgi_PhapaK8108_10051878	cellulose	Auxiliary Activity Family 9		Lytic cellulose monooxygenase (C1-hydroxylating) (EC 1.14.99.54); Lytic cellulose monooxygenase (C4-dehydrogenating) (EC 1.14.99.56);
jgi_PhapaK8108_3135121	cellulose, xyloglucan	Glycoside Hydrolase Family 12		The CBM63 module of Bacillus subtilis expansin EXLX1 has been shown to bind cellulose.
jgi_PhapaK8108_3135794	cellulose, xyloglucan	Glycoside Hydrolase Family 12		β-glucosidase (EC 3.2.1.21); Exo-β-1,3-glucanase (EC 3.2.1.58);
jgi_PhapaK8108_3166594	chitin	Carbohydrate Esterase Family 4		Pectate lyase (EC 4.2.2.2);
jgi_PhapaK8108_7938978	cellulose	Carbohydrate-Binding Module Family 63		Xyloglucan-specific endo-β-1,4-glucanase / endo-xyloglucanase (EC 3.2.1.151); Endo-β-1,4-glucanase (EC 3.2.1.4); Lichenase / endo-β-1,3-1,4-glucanase (EC 3.2.1.73);
jgi_PhapaK8108_8190501	cellulose	Glycoside Hydrolase Family 12		Xyloglucan-specific endo-β-1,4-glucanase / endo-xyloglucanase (EC 3.2.1.151); Endo-β-1,4-glucanase (EC 3.2.1.4); Lichenase / endo-β-1,3-1,4-glucanase (EC 3.2.1.73);
				Chitin oligosaccharide deacetylase (EC 3.1.1.-); Acetylesterase (EC 3.1.1.6); Acetylxylan esterase (EC 3.1.1.72); LPS deacetylase (EC 3.5.1.-); Poly-β-1,6-N-acetylglucosamine deacetylase (EC 3.5.1.-); Peptidoglycan N-acetylglucosamine deacetylase (EC 3.5.1.104); Chitin deacetylase (EC 3.5.1.41);
				Pectate lyase (EC 4.2.2.2);
				Xyloglucan-specific endo-β-1,4-glucanase / endo-xyloglucanase (EC 3.2.1.151); Endo-β-1,4-glucanase (EC 3.2.1.4); Lichenase / endo-β-1,3-1,4-glucanase (EC 3.2.1.73);
				Pectate lyase (EC 4.2.2.2);
